# A bipartite transcription factor module controlling expression in the bundle sheath of *Arabidopsis thaliana*

**DOI:** 10.1101/380188

**Authors:** Patrick J. Dickinson, Jana Kneřová, Marek Szecówka, Sean S. Stevenson, Steven J. Burgess, Hugh Mulvey, Anne-Maarit Bågman, Allison Gaudinier, Siobhan M. Brady, Julian M. Hibberd

## Abstract

C_4_ photosynthesis evolved repeatedly from the ancestral C_3_ state, improving photosynthetic efficiency by ∼50%. In most C_4_ lineages photosynthesis is compartmented between mesophyll and bundle sheath cells but how gene expression is restricted to these cell types is poorly understood. Using the C_3_ model *Arabidopsis thaliana* we identified *cis*-elements and transcription factors driving expression in bundle sheath strands. Upstream of the bundle sheath preferentially expressed *MYB76* gene we identified a region necessary and sufficient for expression containing two *cis*-elements associated with the MYC and MYB families of transcription factors. *MYB76* expression is reduced in mutant alleles for each. Moreover, down-regulated genes shared by both mutants are preferentially expressed in the bundle sheath. Our findings are broadly relevant for understanding the spatial patterning of gene expression, provide specific insights into mechanisms associated with evolution of C_4_ photosynthesis and identify a short tuneable sequence for manipulating gene expression in the bundle sheath.
