## Supplementary material for "A bipartite transcription factor module controlling expression in the bundle sheath of *Arabidopsis thaliana*": S Table 1

### Sheet: JASPAR_At_clusters
JASPAR_id	Moitf_name	Cluster
MA0567.1	ERF1B	1
MA0975.1	CRF2	1
MA0976.1	CRF4	1
MA0976.2	CRF4	1
MA0979.1	ERF008	1
MA0980.1	RAP2-10	1
MA0992.1	ERF4	1
MA0992.2	ERF4	1
MA0993.1	ERF7	1
MA0994.1	ERF8	1
MA0997.1	ERF069	1
MA0998.1	ERF096	1
MA0999.1	ERF098	1
MA1000.1	ERF105	1
MA1001.1	ERF11	1
MA1001.2	ERF11	1
MA1002.1	ERF112	1
MA1004.1	ERF13	1
MA1005.1	ERF3	1
MA1005.2	ERF3	1
MA1006.1	ERF6	1
MA1049.1	ERF094	1
MA1051.1	RAP2-3	1
MA1052.1	RAP2-6	1
MA1053.1	ERF109	1
MA1242.1	AT3G57600	1
MA1245.2	AT2G33710	1
MA1671.1	ERF118	1
UN0357.1	AT5G23930	1
MA0935.1	NAC025	2
MA0936.1	T11I18.17	2
MA0937.1	NAC055	2
MA0938.1	NAC058	2
MA0939.1	NAC080	2
MA1043.1	NAC083	2
MA1044.1	NAC92	2
MA1045.1	NAC043	2
MA1427.1	NAC028	2
MA1675.1	NAC029	2
MA1677.1	NAC078	2
UN0342.1	ANAC016	2
UN0344.1	ANAC028	2
UN0346.1	ANAC057	2
UN0348.1	ANAC076	2
UN0370.1	NAC007	2
UN0373.1	NAC035	2
UN0374.1	NAC037	2
UN0375.1	NAC045	2
UN0376.1	NAC053	2
UN0377.1	NAC101	2
UN0380.1	SMB	2
UN0382.1	NAC105	2
MA0587.1	TCP16	3
MA1035.1	TCP4	3
MA1062.1	TCP15	3
MA1062.2	TCP15	3
MA1063.1	TCP19	3
MA1064.1	TCP2	3
MA1065.1	TCP20	3
MA1065.2	TCP20	3
MA1066.1	TCP23	3
MA1067.1	TCP5	3
MA1282.1	PTF1	3
MA1283.1	TCP14	3
MA1284.1	TCP1	3
MA1285.1	At2g45680	3
MA1286.1	TCP24	3
MA1287.1	TCP21	3
MA1288.1	At1g72010	3
MA1289.1	TCP3	3
MA1290.1	TCP17	3
MA1291.1	TCP7	3
MA1428.1	TCP8	3
MA0972.1	CCA1	4
MA1182.1	At3g09600	4
MA1183.1	RVE6	4
MA1184.1	RVE1	4
MA1185.1	LHY1	4
MA1187.1	LCL1	4
MA1190.1	RVE5	4
MA1191.1	AT3G10113	4
MA1401.1	EPR1	4
MA1680.1	RVE7	4
MA0589.1	ZAP1	5
MA1075.1	WRKY12	5
MA1076.1	WRKY15	5
MA1076.2	WRKY15	5
MA1077.1	WRKY18	5
MA1078.1	WRKY2	5
MA1079.1	WRKY21	5
MA1080.1	WRKY23	5
MA1081.1	WRKY25	5
MA1083.1	WRKY30	5
MA1084.1	WRKY38	5
MA1085.1	WRKY40	5
MA1085.2	WRKY40	5
MA1086.1	WRKY43	5
MA1087.1	WRKY45	5
MA1088.1	WRKY48	5
MA1089.1	WRKY57	5
MA1090.1	WRKY60	5
MA1091.1	WRKY62	5
MA1092.1	WRKY63	5
MA1093.1	WRKY75	5
MA1094.1	WRKY8	5
MA1295.1	WRKY20	5
MA1296.1	WRKY46	5
MA1297.1	WRKY26	5
MA1298.1	WRKY29	5
MA1299.1	WRKY17	5
MA1300.1	WRKY6	5
MA1301.1	WRKY33	5
MA1302.1	WRKY65	5
MA1303.1	WRKY22	5
MA1304.1	WRKY59	5
MA1305.1	WRKY55	5
MA1306.1	WRKY11	5
MA1307.1	WRKY31	5
MA1308.1	WRKY70	5
MA1309.1	WRKY3	5
MA1310.1	WRKY42	5
MA1311.1	WRKY28	5
MA1311.2	WRKY28	5
MA1312.1	WRKY47	5
MA1313.1	WRKY7	5
MA1314.1	WRKY14	5
MA1315.1	WRKY24	5
MA1316.1	WRKY71	5
MA1317.1	WRKY50	5
MA1318.1	WRKY27	5
UN0354.1	AT3G42860	5
MA0550.1	BZR1	6
MA0550.2	BZR1	6
MA0551.1	HY5	6
MA0552.1	PIF1	6
MA0570.1	ABF1	6
MA0570.2	ABF1	6
MA0580.1	DYT1	6
MA0941.1	ABF2	6
MA0968.2	bZIP68	6
MA1207.1	GT-A3	6
MA1334.1	GBF6	6
MA1337.1	bZIP44	6
MA1338.1	AREB3	6
MA1339.1	bZIP43	6
MA1340.1	bZIP3	6
MA1341.1	bZIP53	6
MA1344.1	bZIP28	6
MA1345.1	bZIP48	6
MA1349.1	bZIP16	6
MA1350.1	bZIP42	6
MA1351.1	GBF3	6
MA1359.1	bHLH31	6
MA1360.1	bHLH74	6
MA1361.1	bHLH18	6
MA1362.1	bHLH77	6
MA1363.1	bHLH69	6
MA1364.1	PIF7	6
MA1425.1	HYH	6
MA1659.1	ABF4	6
MA1668.1	DPBF3	6
MA1672.1	GBF2	6
MA1673.1	LBD18	7
UN0352.1	ASIL2	7
UN0353.1	AT3G11100	7
UN0356.1	AT5G05550	7
MA0549.1	BZR2	8
MA0560.1	PIF3	8
MA0561.1	PIF4	8
MA0562.1	PIF5	8
MA0566.1	MYC2	8
MA0568.1	MYC3	8
MA0569.1	MYC4	8
MA0930.1	ABF3	8
MA0931.1	ABI5	8
MA0956.1	BEE2	8
MA0957.1	BHLH3	8
MA0958.1	BHLH13	8
MA0959.1	AIB	8
MA0960.1	BHLH104	8
MA0962.1	BHLH34	8
MA0963.1	BHLH78	8
MA0964.1	BIM1	8
MA0965.1	BIM2	8
MA0966.1	BIM3	8
MA0968.1	bZIP68	8
MA1025.1	HBI1	8
MA1061.1	SPT	8
MA1074.1	UNE10	8
MA1331.1	BEH4	8
MA1332.1	BEH2	8
MA1333.1	BEH3	8
MA1156.1	JKD	9
MA1157.1	NUC	9
MA1158.1	MGP	9
MA1159.1	SGR5	9
MA1160.1	AT1G14580	9
MA1267.1	AT5G66940	9
MA1268.1	AT1G69570	9
MA1270.1	AT3G45610	9
MA1272.1	AT2G28810	9
MA1273.1	dof4.2	9
MA1274.1	OBP3	9
MA1277.1	Adof1	9
MA1278.1	OBP1	9
MA1279.1	COG1	9
MA1281.1	AT5G02460	9
MA1370.1	IDD5	9
MA1371.1	IDD4	9
MA1373.1	IDD2	9
MA1374.1	IDD7	9
MA0575.1	F3A4.140	10
MA1169.1	MYB105	10
MA1170.1	MYB118	10
MA1171.1	MYB52	10
MA1172.1	MYB3R5	10
MA1173.1	MYB101	10
MA1174.1	MYB56	10
MA1175.1	MYB81	10
MA1176.1	MYB119	10
MA1177.1	MYB65	10
MA1178.1	MYB3R1	10
MA1179.1	MYB1	10
MA1180.1	MYB3R4	10
MA1181.1	MYB113	10
MA1391.1	MYB33	10
MA1391.2	MYB33	10
MA1392.1	MYB98	10
MA1393.1	MYB70	10
MA1393.2	MYB70	10
MA1394.1	MYB73	10
MA1394.2	MYB73	10
MA1395.1	MYB77	10
MA1662.1	AT3G10030	10
MA1000.2	ERF105	11
MA1221.1	RAP26	11
MA1225.1	ERF5	11
MA1226.1	AT5G18450	11
MA1227.1	ERF027	11
MA1228.1	AT4G18450	11
MA1231.1	ERF15	11
MA1232.1	AT4G28140	11
MA1233.1	ERF021	11
MA1236.1	ESE3	11
MA1239.1	ERF104	11
MA1240.1	ERF10	11
MA1244.1	ABR1	11
MA1245.1	AT2G33710	11
MA1246.1	LEP	11
MA1247.1	ERF087	11
MA1248.1	DREB26	11
MA1252.1	PUCHI	11
MA1255.1	AT1G22810	11
MA1256.1	RAP212	11
MA1257.1	ERF9	11
MA1261.1	AT5G67000	11
MA1262.1	ERF2	11
MA1264.1	ESE1	11
MA1266.1	RAP211	11
UN0363.1	ERF003	11
MA1013.1	GATA10	12
MA1014.1	GATA11	12
MA1015.1	GATA12	12
MA1016.1	GATA15	12
MA1017.1	GATA8	12
MA1018.1	GATA9	12
MA1323.1	GATA19	12
MA1324.1	GATA20	12
MA1325.1	GATA14	12
MA1396.1	GATA6	12
MA0942.1	ARF1	13
MA0943.1	ARF5	13
MA0944.1	ARF8	13
MA0971.1	DREB1A	13
MA0978.1	DREB1E	13
MA0980.2	RAP2-10	13
MA0985.1	DRE1C	13
MA0986.1	DREB2C	13
MA0995.1	ERF039	13
MA0995.2	ERF039	13
MA0996.1	ERF043	13
MA1009.1	ARF3	13
MA1048.1	ERF018	13
MA1206.1	ARF2	13
MA1216.1	RAP21	13
MA1217.1	CBF2	13
MA1218.1	CBF4	13
MA1219.1	CEJ1	13
MA1220.1	TINY	13
MA1222.1	AT1G44830	13
MA1223.1	ERF035	13
MA1224.1	CBF1	13
MA1227.2	ERF027	13
MA1229.1	AT2G44940	13
MA1230.1	ERF037	13
MA1233.2	ERF021	13
MA1234.1	ERF017	13
MA1237.1	AT4G16750	13
MA1238.1	ERF38	13
MA1238.2	ERF38	13
MA1241.1	AT4G32800	13
MA1243.1	DREB19	13
MA1249.1	RAP210	13
MA1250.1	AT1G75490	13
MA1251.1	DEAR5	13
MA1253.1	AT3G16280	13
MA1258.1	DREB2	13
MA1259.1	AT1G01250	13
MA1260.1	AT1G77640	13
MA1263.1	AT1G36060	13
MA1265.1	ERF015	13
MA1265.2	ERF015	13
MA1376.1	DEAR3	13
MA1424.1	ERF019	13
MA1669.1	DREB1B	13
MA1670.1	DREB1C	13
MA1679.1	RAP2-1	13
UN0364.1	ERF011	13
MA0008.1	HAT5	14
MA0008.2	HAT5	14
MA0110.1	ATHB-5	14
MA0110.2	ATHB-5	14
MA0110.3	ATHB-5	14
MA0950.1	ATHB-12	14
MA0951.1	ATHB-16	14
MA0952.1	ATHB-51	14
MA0953.1	ATHB-6	14
MA0954.1	ATHB-7	14
MA0954.2	ATHB7	14
MA1024.1	HAT1	14
MA1026.1	ATHB-15	14
MA1198.1	HAT2	14
MA1209.1	ATHB20	14
MA1210.1	HAT22	14
MA1211.1	ATHB18	14
MA1212.1	ATHB13	14
MA1213.1	ZHD3	14
MA1215.1	ATHB53	14
MA1406.1	ATHB4	14
UN0381.1	ZAT6	14
MA0973.1	CDF2	15
MA0974.1	CDF3	15
MA0974.2	CDF3	15
MA0977.1	DOF2.5	15
MA0981.1	DOF1.8	15
MA0982.1	DOF2.4	15
MA0983.1	DOF5.6	15
MA0984.1	DOF5.7	15
MA1071.1	DOF5.3	15
MA1269.1	dof4.5	15
MA1271.1	DAG2	15
MA1275.1	AT1G47655	15
MA1276.1	AT3G52440	15
MA1280.1	OBP4	15
UN0360.1	CDF5	15
MA0121.1	ARR10	16
MA0945.1	ARR1	16
MA0946.1	ARR11	16
MA0947.1	ARR14	16
MA0948.1	ARR18	16
MA0949.1	ARR2	16
MA1027.1	KAN1	16
MA1028.1	KAN4	16
MA1163.1	PHL11	16
MA1164.1	HHO5	16
MA1165.1	HHO6	16
MA1166.1	PHL12	16
MA1167.1	EFM	16
MA1168.1	MYR2	16
MA1383.1	KAN2	16
MA1384.1	PHL7	16
MA1385.1	AT2G40260	16
MA1386.1	HHO3	16
MA1387.1	AT1G13300	16
MA1388.1	AT3G24120	16
MA1389.1	PHL1	16
MA1390.1	HHO2	16
MA1413.1	UIF1	16
UN0080.1	PHL3	16
MA1660.1	ANAC13	17
MA1663.1	ANAC050	17
MA1674.1	NAC017	17
MA1676.1	NAC062	17
MA1678.1	NTL8	17
UN0343.1	ANAC020	17
UN0345.1	ANAC038	17
UN0347.1	ANAC075	17
UN0349.1	ANAC096	17
UN0350.1	ANAC103	17
UN0369.1	NAC004	17
UN0371.1	NAC010	17
UN0372.1	NAC031	17
UN0378.1	NAC68	17
MA0574.1	MYB15	18
MA0576.1	RAX3	18
MA1036.1	MYB111	18
MA1037.1	MYB24	18
MA1038.1	MYB3	18
MA1039.1	MYB4	18
MA1040.1	MYB46	18
MA1041.1	MYB55	18
MA1042.1	MYB59	18
MA1292.1	MYB27	18
MA1293.1	MYB57	18
MA1294.1	MYB62	18
UN0355.1	AT3G49930	18
UN0358.1	ATMYB13	18
UN0366.1	MYB107	18
UN0367.1	MYB58	18
UN0368.1	MYB99	18
MA0588.1	TGA1	19
MA0967.1	BZIP60	19
MA1047.1	TGA5	19
MA1047.2	TGA5	19
MA1068.1	TGA2	19
MA1069.1	TGA6	19
MA1070.1	TGA7	19
MA1201.1	AGL42	19
MA1335.1	TGA4	19
MA1336.1	TGA3	19
MA1342.1	bZIP50	19
MA1346.1	TGA10	19
MA1348.1	TGA9	19
MA0990.1	EDT1	20
MA1046.1	NTL9	20
MA1327.2	ATHB23	20
MA1369.1	HDG1	20
MA1375.1	ANL2	20
MA0553.1	SMZ	21
MA0577.1	SPL3	21
MA0577.2	SPL3	21
MA0578.1	SPL8	21
MA0586.1	SPL14	21
MA0586.2	SPL14	21
MA1055.1	SPL1	21
MA1056.1	SPL11	21
MA1057.1	SPL12	21
MA1058.1	SPL4	21
MA1059.1	SPL5	21
MA1059.2	SPL5	21
MA1060.1	SPL7	21
MA1320.1	SPL15	21
MA1321.1	SPL13	21
MA1322.1	SPL9	21
UN0359.1	BHLH28	21
MA1161.1	TSO1	22
MA1162.1	TCX2	22
MA1379.1	SOL1	22
MA1380.1	AT2G20110	22
MA1682.1	TCX3	22
UN0351.1	ARID6	22
MA0001.1	AGL3	23
MA0001.2	AGL3	23
MA0005.1	AG	23
MA0005.2	AG	23
MA0548.1	AGL15	23
MA0548.2	AGL15	23
MA0554.1	SOC1	23
MA0555.1	SVP	23
MA0556.1	AP3	23
MA0558.1	FLC	23
MA0559.1	PI	23
MA0563.1	2003-09-01	23
MA0584.1	2001-09-01	23
MA0585.1	AGL1	23
MA0940.1	AP1	23
MA1012.1	AGL27	23
MA1199.1	AGL16	23
MA1200.1	AGL25	23
MA1203.1	AGL63	23
MA1204.1	AGL13	23
MA1205.1	AGL6	23
MA1186.1	At1g49010	24
MA1188.1	At3g11280	24
MA1189.1	AT5G61620	24
MA1192.1	At5g58900	24
MA1193.1	At2g38090	24
MA1194.1	AT3G10580	24
MA1195.1	AT5G56840	24
MA1196.1	At5g05790	24
MA1397.1	At1g74840	24
MA1398.1	KUA1	24
MA1398.2	KUA1	24
MA1399.1	At5g08520	24
MA1400.1	At1g19000	24
MA1681.1	SRM1	24
MA1208.1	GT-2	25
MA1365.1	MNJ7.25	25
MA1365.2	AT5G47660	25
MA1366.1	AT1G76880	25
MA1661.1	AT-GTL1	25
UN0361.1	E2FD	25
UN0365.1	GT-2	25
MA1352.1	TRP1	26
MA1353.1	AT1G72740	26
MA1354.1	AT4G12670	26
MA1355.1	TBP3	26
MA1356.1	TRP2	26
MA1326.1	ZHD5	27
MA1327.1	ATHB23	27
MA1328.1	ATHB34	27
MA1329.1	ZHD1	27
MA1329.2	ZHD1	27
MA1330.1	ZHD6	27
MA1402.1	BPC6	28
MA1403.1	BPC5	28
MA1404.1	BPC1	28
MA1357.1	bHLH80	29
MA1358.1	bHLH130	29
MA1664.1	HSFA6B	30
MA1665.1	HSFB2A	30
MA1666.1	HSFB2B	30
MA1667.1	HSFC1	30
UN0379.1	S1FA3	30
MA0557.1	FHY3	31
MA0969.1	CMTA2	31
MA0970.1	CMTA3	31
MA1197.1	CAMTA1	31
MA1382.1	FAR1	31
MA1426.1	MYB124	31
UN0362.1	EICBP-B	31
MA0571.1	ANT	32
MA1235.1	AIL7	32
MA1377.1	PLT1	32
MA1378.1	PLT3	32
MA0564.1	ABI3	33
MA0565.1	FUS3	33
MA0565.2	FUS3	33
MA0581.1	LEC2	33
UN0079.1	AT1G14600	33
MA0573.1	ATHB-9	34
MA1026.2	ATHB15	34
MA1372.1	STZ	35
MA1381.1	AT3G46070	35
MA1020.1	GT-1	36
MA1368.1	GT-4	37
MA1368.2	GT-4	37
MA1414.1	E2FA	38
MA0583.1	RAV1(var.2)	39
MA1343.1	bZIP52	39
MA0582.1	RAV1	40
MA1415.1	REF6	41
MA1367.1	AT1G76870	42
MA1214.1	ATHB40	43
MA0579.1	CDC5	44
MA0590.1	LFY	45
