## Supplementary material for "A bipartite transcription factor module controlling expression in the bundle sheath of *Arabidopsis thaliana*": S Table 3

### Sheet: mycT down
id	35S	BS	BS_35S	log2_BS_35S
AT3G05858	0.0057697	0.0362909	6.28992	2.65304
AT1G66830	0.0294842	0.180914	6.13597	2.61729
AT2G22330	1.18407	6.80289	5.74535	2.52239
AT4G39950	1.11441	5.86858	5.26611	2.39674
AT2G30860	24.357	101	4.14666	2.05195
AT4G31500	5.98613	23.9151	3.99509	1.99823
AT3G27025	0.0447955	0.16463	3.67516	1.87781
AT5G44720	2.37004	7.80887	3.29483	1.7202
AT1G74100	2.37783	7.59925	3.19588	1.67621
AT1G10070	0.0693978	0.219675	3.16544	1.66241
AT5G44350	0.0156446	0.0425937	2.72258	1.44497
AT3G23570	2.25788	5.98613	2.65122	1.40666
AT2G38250	0.0218666	0.0541976	2.47856	1.3095
AT1G24880	1.12419	2.75695	2.45238	1.29418
AT1G12805	0.0204606	0.0454961	2.2236	1.1529
AT1G62620	0.0214653	0.0445952	2.07755	1.05488
AT1G19530	0.0867916	0.180165	2.07583	1.05369
AT5G20810	0.010525	0.0212636	2.0203	1.01457
AT1G52410	1.17653	2.32799	1.97869	0.984546
AT4G22950	0.0111274	0.021063	1.89289	0.920591
AT5G51580	0.0319867	0.0576982	1.80382	0.851055
AT2G47780	0.0445952	0.0773456	1.73439	0.794428
AT4G35180	0.0837929	0.134907	1.61	0.687061
AT1G68350	0.0206612	0.0315864	1.52878	0.612381
AT2G01008	0.050497	0.0735968	1.45745	0.543446
AT1G52400	5.84911	8.49769	1.45282	0.538856
AT4G05010	0.0772456	0.109777	1.42115	0.507059
AT3G53232	0.0327876	0.0432945	1.32045	0.40103
AT4G02670	0.0227697	0.0283831	1.24653	0.317918
AT3G62500	0.0241739	0.0296847	1.22797	0.296275
AT1G59218	0.507749	0.555343	1.09373	0.129257
AT4G36515	0.0634984	0.068698	1.08188	0.11354
AT4G36820	0.0194576	0.0208623	1.07219	0.100561
AT5G35960	0.017249	0.018252	1.05815	0.0815442
AT3G44860	1.24065	1.26352	1.01844	0.026361
AT1G58160	0.0163461	0.0160458	0.981625	-0.0267561
AT2G06255	0.0518976	0.0500469	0.964341	-0.0523847
AT4G22620	0.0222679	0.0199594	0.896331	-0.157897
AT4G27654	0.0166475	0.0141386	0.849292	-0.235667
AT5G55950	0.0513973	0.0434946	0.846243	-0.240856
AT5G54570	0.0237726	0.0199594	0.839596	-0.252233
AT1G51670	0.0190562	0.0148421	0.77886	-0.360564
AT1G52000	0.683889	0.53262	0.77881	-0.360657
AT5G64810	0.110976	0.0814939	0.734335	-0.44549
AT1G49130	0.0842928	0.0607986	0.721279	-0.471371
AT5G07010	0.144349	0.0969865	0.671889	-0.573705
AT1G69588	0.0296847	0.0192568	0.648712	-0.62435
AT2G38240	0.128063	0.079095	0.617627	-0.695192
AT2G43660	0.0212639	0.0130338	0.612953	-0.706152
AT1G52905	0.222572	0.136056	0.61129	-0.710071
AT3G25770	1.83531	1.08909	0.593409	-0.752901
AT5G01540	0.30668	0.178117	0.58079	-0.783911
AT3G25570	0.128562	0.0711976	0.553797	-0.852571
AT3G25480	0.887288	0.475387	0.535775	-0.900301
AT4G26288	0.0820436	0.0437948	0.5338	-0.905629
AT1G19200	0.0425941	0.0199594	0.468594	-1.09359
AT5G62040	0.0250768	0.0112275	0.447726	-1.15931
AT2G40200	0.0816938	0.0346892	0.424625	-1.23574
AT5G57123	0.0309855	0.0126317	0.407664	-1.29455
AT1G29640	0.0252776	0.0100746	0.398556	-1.32715
AT1G10155	0.0803446	0.0309854	0.385657	-1.37461
AT3G03830	0.0382926	0.0116283	0.303671	-1.71942
AT3G20865	0.0275815	0.00581964	0.210998	-2.2447
AT1G62420	0.0457965	0.00762022	0.166393	-2.58733
AT3G56970	0.655473	0.0390931	0.0596411	-4.06755

### Sheet: mybDKO down
id	35S	BS	BS_35S	log2_BS_35S
AT5G50800	0.259332	3.29467	12.7044	3.66726
AT4G31330	0.160135	1.47186	9.19139	3.20028
AT4G18340	0.18481	1.65064	8.93154	3.15891
AT5G49630	1.49004	11.4994	7.7175	2.94813
AT2G37460	2.37143	16.4112	6.92036	2.79085
AT4G39770	0.685687	4.25134	6.20012	2.6323
AT1G18140	0.0096247	0.0592983	6.16105	2.62318
AT5G10180	2.19356	12.2552	5.58689	2.48205
AT3G61880	0.317019	1.7641	5.56464	2.47629
AT5G48850	0.260631	1.44399	5.54038	2.46998
AT5G64530	0.0923889	0.463901	5.02117	2.32802
AT3G22890	14.5865	72.4416	4.96633	2.31218
AT2G22190	0.393032	1.94357	4.94507	2.30599
AT1G11210	0.0107265	0.0447955	4.17616	2.06218
AT3G03780	6.59965	26.3598	3.99412	1.99788
AT1G36370	1.02292	3.83976	3.75373	1.90832
AT1G32450	0.769584	2.84334	3.69464	1.88543
AT2G25450	7.00972	25.6179	3.65463	1.86973
AT2G41480	0.0634984	0.229565	3.61528	1.85411
AT3G50450	0.00872309	0.030085	3.4489	1.78614
AT3G49570	0.149845	0.51524	3.4385	1.78178
AT1G75300	0.0769958	0.264227	3.43171	1.77893
AT5G07460	2.27186	7.72308	3.39946	1.76531
AT4G03400	0.635896	2.1609	3.39819	1.76477
AT4G13430	8.20864	27.6348	3.36655	1.75127
AT1G04490	0.029184	0.097786	3.35067	1.74445
AT1G31230	1.95965	6.37804	3.25468	1.70252
AT4G22790	0.0780953	0.25249	3.2331	1.69292
AT2G40130	0.303484	0.977876	3.22217	1.68803
AT3G49680	3.38695	10.8205	3.19476	1.67571
AT1G57590	0.107379	0.342441	3.18908	1.67314
AT3G11410	1.2811	3.97869	3.10569	1.63491
AT2G30840	0.0111274	0.0330878	2.97353	1.57218
AT1G77520	0.0130338	0.0384927	2.95331	1.56233
AT5G26340	0.568876	1.59745	2.80809	1.48959
AT2G47550	0.00872309	0.0243746	2.79426	1.48247
AT5G67300	2.4787	6.78002	2.73531	1.4517
AT1G75280	3.07505	8.37243	2.7227	1.44504
AT5G39610	0.134058	0.362118	2.70121	1.43361
AT5G26220	0.105081	0.283356	2.69656	1.43112
AT5G24660	1.04444	2.7928	2.67396	1.41898
AT3G50060	0.581961	1.51511	2.60345	1.38042
AT1G62800	0.451215	1.15101	2.55091	1.35101
AT5G54390	1.31625	3.32862	2.52886	1.33849
AT5G63160	0.795901	2.00814	2.5231	1.3352
AT3G61060	0.577716	1.4412	2.49465	1.31884
AT5G17000	0.848487	2.11565	2.49344	1.31814
AT3G27400	0.0973863	0.240753	2.47215	1.30577
AT4G21990	1.71845	4.22697	2.45975	1.29851
AT2G41640	0.273317	0.663313	2.4269	1.27911
AT3G49930	0.0196586	0.0472971	2.40593	1.26659
AT1G73600	21.1774	50.8688	2.40203	1.26425
AT3G12520	0.150244	0.358522	2.38627	1.25476
AT2G28671	0.00982462	0.0231705	2.35841	1.23781
AT1G72810	0.42065	0.976178	2.32064	1.21452
AT4G18010	0.530922	1.21898	2.29596	1.1991
AT5G44530	0.355076	0.791807	2.22996	1.15702
AT5G13550	0.822069	1.80674	2.1978	1.13606
AT5G61420	2.03466	4.45829	2.19117	1.1317
AT1G69480	0.0186547	0.039793	2.13313	1.09297
AT1G06520	0.0569981	0.12007	2.10655	1.07488
AT1G62180	6.78112	14.188	2.09228	1.06508
AT1G63750	0.207587	0.433036	2.08604	1.06077
AT1G48600	7.46392	15.5615	2.0849	1.05998
AT1G18835	0.0237726	0.0493971	2.0779	1.05513
AT1G69850	0.928637	1.88385	2.02862	1.0205
AT1G78000	0.0924889	0.18511	2.00143	1.00103
AT4G02360	0.0199597	0.0380921	1.90845	0.932401
AT5G22690	0.079095	0.150044	1.89701	0.923727
AT5G48180	1.59681	2.92463	1.83155	0.873065
AT4G35640	0.0327876	0.0592983	1.80856	0.854841
AT1G80440	2.83655	5.12633	1.80724	0.853788
AT5G52050	0.110627	0.197397	1.78435	0.835399
AT1G69490	0.572072	1.01893	1.78111	0.832777
AT2G37130	0.329156	0.583958	1.77411	0.827095
AT3G46130	0.244449	0.427892	1.75043	0.807709
AT1G73480	0.575868	0.994056	1.72619	0.787591
AT1G63860	0.140452	0.240853	1.71484	0.778074
AT2G39870	0.66621	1.11201	1.66916	0.739122
AT3G26910	0.163781	0.272418	1.66331	0.734057
AT5G04950	1.31835	2.18826	1.65985	0.731053
AT1G51090	0.0594983	0.0985852	1.65694	0.728521
AT2G28500	0.0223687	0.0362909	1.62239	0.698121
AT4G15530	2.56679	4.07517	1.58765	0.666893
AT2G37760	0.500158	0.790308	1.58012	0.660034
AT3G46370	0.0637984	0.100384	1.57345	0.653931
AT4G19520	0.293495	0.455211	1.551	0.633199
AT4G16890	1.90043	2.92414	1.53867	0.621684
AT3G57530	0.783916	1.20529	1.53753	0.620615
AT5G47910	1.25363	1.9196	1.53123	0.614691
AT2G43500	0.146148	0.222472	1.52224	0.606196
AT4G18270	0.111576	0.169626	1.52027	0.604328
AT2G36800	0.356724	0.530522	1.4872	0.572599
AT5G41750	0.456409	0.675748	1.48058	0.566162
AT5G62430	1.37468	2.03166	1.47791	0.563558
AT5G39090	0.128912	0.190504	1.47778	0.563432
AT3G23010	0.0402933	0.0594983	1.47663	0.562308
AT5G46470	0.617468	0.911458	1.47612	0.56181
AT1G68740	0.176519	0.259632	1.47085	0.55665
AT5G66070	0.135856	0.198945	1.46438	0.55029
AT1G34060	0.276714	0.404719	1.46259	0.548525
AT3G57630	0.282707	0.40307	1.42575	0.511721
AT3G05937	0.0402933	0.0572983	1.42203	0.507952
AT3G56200	0.82127	1.16504	1.41859	0.504458
AT5G50760	0.0323371	0.0457963	1.41621	0.502035
AT1G27200	0.272618	0.38604	1.41605	0.501872
AT1G59910	0.397777	0.561485	1.41156	0.49729
AT4G32940	4.62837	6.50207	1.40483	0.490396
AT2G22930	0.0642487	0.0898902	1.3991	0.484499
AT4G33310	0.0132354	0.0184533	1.39424	0.479479
AT5G38210	0.255237	0.355726	1.39371	0.47893
AT5G24420	0.555392	0.77273	1.39132	0.476454
AT4G16860	1.16474	1.61728	1.38853	0.473558
AT1G76790	0.0611984	0.0848927	1.38717	0.472145
AT1G69310	0.169925	0.23436	1.37919	0.463821
AT1G12990	0.486774	0.669855	1.37611	0.460596
AT1G76600	0.327558	0.449317	1.37172	0.455986
AT4G27410	0.743767	1.00904	1.35666	0.440059
AT4G18390	0.619016	0.830458	1.34158	0.423933
AT2G28200	0.200394	0.268522	1.33997	0.422201
AT1G31540	0.751757	1.00514	1.33706	0.419064
AT4G11000	0.068098	0.0909895	1.33616	0.418093
AT1G11170	0.0206612	0.0275817	1.33495	0.416786
AT5G60680	1.76869	2.35026	1.32881	0.410135
AT3G46650	0.083393	0.110377	1.32358	0.404445
AT3G44630	1.23885	1.63845	1.32256	0.403333
AT1G13260	2.54801	3.29976	1.29503	0.372986
AT4G39830	0.0434446	0.056198	1.29356	0.371347
AT5G24030	0.311275	0.399974	1.28495	0.361712
AT3G23170	0.192602	0.247146	1.2832	0.359746
AT1G56510	0.567178	0.712305	1.25588	0.328699
AT4G14370	0.039593	0.0491968	1.24256	0.313316
AT3G04420	0.0490467	0.0602984	1.22941	0.297966
AT1G04770	0.753604	0.925241	1.22775	0.296017
AT3G28130	0.365015	0.446221	1.22247	0.289799
AT2G37770	0.117872	0.1438	1.21997	0.286846
AT4G31550	1.03041	1.25613	1.21906	0.285769
AT2G38470	1.19071	1.45109	1.21867	0.285308
AT4G15490	0.446121	0.536915	1.20352	0.26726
AT3G56400	2.96728	3.57081	1.2034	0.267116
AT5G45650	0.821769	0.981421	1.19428	0.256141
AT4G11910	0.050697	0.0602984	1.18939	0.250222
AT5G67450	0.122718	0.145748	1.18767	0.248134
AT1G05300	0.284505	0.337696	1.18696	0.247271
AT3G30720	0.0370915	0.043995	1.18612	0.24625
AT1G73750	0.374005	0.443075	1.18468	0.244497
AT1G26790	0.0370915	0.0437948	1.18072	0.239667
AT1G11050	0.389087	0.455211	1.16995	0.226447
AT1G56540	0.0714975	0.0828931	1.15939	0.213366
AT1G70250	0.340044	0.392982	1.15568	0.208742
AT1G60190	0.0697979	0.0800946	1.14752	0.198519
AT4G09310	0.26193	0.298989	1.14148	0.190906
AT1G29690	0.456659	0.520934	1.14075	0.189983
AT1G53170	0.34344	0.38634	1.12491	0.16981
AT1G09070	5.92591	6.64299	1.12101	0.164799
AT4G16563	0.0700978	0.0784952	1.11979	0.163228
AT2G41190	0.0782953	0.087491	1.11745	0.16021
AT3G19000	0.597043	0.664212	1.1125	0.153805
AT4G20860	0.576467	0.640491	1.11106	0.151937
AT1G51820	0.021063	0.0233714	1.10959	0.150027
AT5G64170	2.83125	3.12928	1.10526	0.144386
AT3G56080	0.32536	0.359421	1.10469	0.143642
AT3G14050	0.605832	0.667258	1.10139	0.139325
AT5G62570	0.536815	0.587704	1.0948	0.130667
AT2G39250	0.600938	0.65772	1.09449	0.130259
AT1G77640	0.0569981	0.0619981	1.08772	0.121307
AT5G65030	0.0176504	0.0190562	1.07965	0.110564
AT3G10150	0.100184	0.108079	1.0788	0.109427
AT3G02470	21.3167	22.9534	1.07678	0.106724
AT3G55230	0.0450956	0.0479967	1.06433	0.0899455
AT1G25550	1.38697	1.46647	1.05732	0.0804121
AT4G19960	0.319167	0.336547	1.05446	0.0765044
AT3G46280	0.0179513	0.0188555	1.05037	0.0708976
AT5G46490	0.549699	0.576367	1.04851	0.0683406
AT1G28600	1.25753	1.31535	1.04599	0.0648691
AT1G61380	0.239005	0.248744	1.04075	0.0576236
AT3G26570	8.477	8.80288	1.03844	0.0544179
AT5G05340	0.118821	0.123367	1.03826	0.0541678
AT3G05030	0.349633	0.362019	1.03543	0.05023
AT1G34260	0.340044	0.35183	1.03466	0.0491568
AT2G17040	1.04609	1.07925	1.0317	0.0450235
AT1G35140	0.307679	0.316969	1.03019	0.0429104
AT5G03360	0.0956873	0.0981857	1.02611	0.0371854
AT5G01820	2.07575	2.12644	1.02442	0.0348073
AT3G19010	1.6796	1.70057	1.01249	0.0179077
AT1G35560	0.356724	0.356974	1.0007	0.00100953
AT5G67420	2.57558	2.57348	0.999185	-0.00117628
AT2G34720	0.972332	0.967888	0.995429	-0.00660968
AT5G59050	0.284505	0.282707	0.99368	-0.00914677
AT4G16780	0.312973	0.310376	0.991702	-0.0120214
AT2G46450	1.20809	1.18322	0.979415	-0.0300078
AT5G44390	0.147347	0.14345	0.973552	-0.0386701
AT5G55970	0.281758	0.274116	0.972879	-0.0396677
AT4G16370	4.06119	3.92935	0.967537	-0.0476113
AT4G20170	0.675249	0.652976	0.967015	-0.0483898
AT5G41740	0.460804	0.441227	0.957515	-0.062633
AT4G21760	0.497011	0.474588	0.954884	-0.0666026
AT1G72910	0.965091	0.910958	0.943909	-0.0832803
AT5G06530	1.6042	1.50832	0.940232	-0.0889113
AT5G46520	0.0941878	0.0883907	0.938451	-0.0916467
AT4G11300	0.359971	0.3341	0.928132	-0.107598
AT2G46340	2.18457	2.01129	0.920679	-0.11923
AT5G56230	0.0245754	0.0225689	0.918353	-0.122879
AT4G35270	0.405867	0.368211	0.907221	-0.140474
AT1G69450	0.384792	0.347934	0.904215	-0.145262
AT5G58120	0.399674	0.36112	0.903534	-0.146349
AT1G73390	0.614821	0.554593	0.90204	-0.148737
AT1G02220	0.166279	0.149545	0.899361	-0.153028
AT5G05190	0.199895	0.179516	0.89805	-0.155132
AT3G09600	0.865715	0.773179	0.893111	-0.163089
AT4G23180	1.08315	0.966989	0.89276	-0.163656
AT5G59070	0.0411933	0.0366913	0.89071	-0.166972
AT5G43450	0.533569	0.47289	0.886278	-0.174169
AT3G25510	0.0533977	0.0472971	0.885752	-0.175025
AT4G12980	1.58732	1.40324	0.884035	-0.177825
AT1G48260	0.0853423	0.0753961	0.883455	-0.178771
AT3G15354	1.10022	0.96659	0.878538	-0.186823
AT1G78600	0.33425	0.292396	0.874782	-0.193005
AT2G46830	3.62254	3.16893	0.87478	-0.193008
AT2G23100	0.0751962	0.065698	0.873688	-0.19481
AT3G14810	0.50665	0.442026	0.872447	-0.196861
AT4G12000	0.321664	0.278112	0.864604	-0.209889
AT4G16940	0.0248762	0.0214653	0.862884	-0.212761
AT3G05165	0.800995	0.69093	0.86259	-0.213253
AT2G24600	0.468096	0.402072	0.858951	-0.219352
AT4G33040	0.269022	0.230963	0.858529	-0.220061
AT4G23260	0.638194	0.546603	0.856485	-0.2235
AT4G09820	0.0409934	0.0348895	0.851101	-0.232598
AT4G23990	0.149445	0.125565	0.84021	-0.251178
AT3G60140	0.0488966	0.0409934	0.838368	-0.254344
AT3G04110	0.275415	0.230664	0.837513	-0.255817
AT4G19170	7.03878	5.89176	0.837042	-0.256628
AT3G19580	0.407066	0.339644	0.834371	-0.261239
AT1G48000	0.0206612	0.0170484	0.82514	-0.277289
AT3G55580	0.0206612	0.0170484	0.82514	-0.277289
AT5G01100	0.0941878	0.0776955	0.8249	-0.277709
AT2G32400	0.266225	0.218376	0.820269	-0.285831
AT3G29035	0.132859	0.108778	0.81875	-0.288505
AT2G23620	0.03529	0.0288837	0.818467	-0.289004
AT3G46660	0.0581982	0.0475969	0.817841	-0.290108
AT5G10470	1.15056	0.932282	0.810285	-0.303499
AT1G78070	0.781719	0.630802	0.806943	-0.309461
AT3G46690	0.0196586	0.0158453	0.806023	-0.311107
AT3G16560	0.508848	0.407765	0.80135	-0.319496
AT1G06040	9.3883	7.51346	0.800301	-0.321385
AT5G50640	0.198596	0.157737	0.794262	-0.332313
AT3G28540	1.68559	1.33603	0.792616	-0.335306
AT1G69440	0.138654	0.109378	0.788854	-0.34217
AT3G59080	0.356924	0.28011	0.784788	-0.349625
AT1G10150	0.816725	0.638893	0.782261	-0.354278
AT1G74290	0.0440951	0.0342886	0.777607	-0.362887
AT4G17840	2.49388	1.93209	0.774731	-0.368233
AT5G40240	0.149445	0.115773	0.774688	-0.368313
AT3G22550	0.770932	0.597043	0.774443	-0.368769
AT5G59130	0.458906	0.355326	0.774289	-0.369056
AT1G48100	0.109677	0.0848927	0.774022	-0.369554
AT1G53090	0.693727	0.533219	0.768629	-0.379641
AT4G32190	1.23635	0.949711	0.768155	-0.380531
AT2G25625	0.112426	0.0862918	0.767546	-0.381675
AT2G32390	0.101183	0.0773456	0.764411	-0.38758
AT3G04060	0.0350896	0.0267803	0.763199	-0.389869
AT5G42800	0.702716	0.535516	0.762066	-0.392012
AT4G22470	0.0319867	0.0243746	0.762023	-0.392094
AT1G55920	1.72255	1.31006	0.760537	-0.39491
AT2G29650	3.51958	2.66576	0.75741	-0.400854
AT4G23270	0.472091	0.355826	0.753722	-0.407896
AT2G46790	0.585756	0.439229	0.74985	-0.415326
AT1G30220	0.0252776	0.0188555	0.745936	-0.422876
AT1G16130	0.0572483	0.0422935	0.738774	-0.436795
AT5G36220	0.393032	0.289	0.735308	-0.443579
AT5G07990	0.153141	0.112276	0.733151	-0.447818
AT5G06720	0.054398	0.039793	0.731516	-0.451039
AT2G20750	0.16483	0.120469	0.73087	-0.452313
AT1G69730	0.956902	0.696074	0.727425	-0.45913
AT1G19960	2.09228	1.50742	0.720465	-0.473
AT4G25640	1.58921	1.14272	0.719047	-0.475842
AT5G43630	0.987364	0.704714	0.713733	-0.486544
AT5G17050	0.739572	0.526177	0.711462	-0.491141
AT5G27350	1.45623	1.02941	0.706902	-0.500418
AT5G59540	1.3571	0.959099	0.706726	-0.500777
AT1G04350	2.18377	1.53538	0.703088	-0.508223
AT2G28110	0.0898902	0.0628984	0.699725	-0.51514
AT2G19190	0.0609986	0.0422935	0.693353	-0.528338
AT5G52450	0.182013	0.125415	0.689045	-0.53733
AT1G68600	1.43021	0.98282	0.687185	-0.54123
AT5G11920	0.190504	0.13046	0.684817	-0.54621
AT4G13800	0.126564	0.0865916	0.684173	-0.547567
AT2G26560	0.449317	0.30668	0.682547	-0.551
AT4G37990	0.21468	0.146348	0.681701	-0.552789
AT3G05630	0.0708974	0.0482969	0.681222	-0.553803
AT3G04640	0.387389	0.263878	0.68117	-0.553913
AT1G21910	0.43873	0.298589	0.680577	-0.55517
AT1G76930	0.503354	0.342191	0.679822	-0.556771
AT4G21740	0.32516	0.220524	0.678201	-0.560215
AT3G16175	0.0887907	0.0594983	0.670096	-0.57756
AT1G72220	0.0245754	0.0164465	0.669229	-0.579428
AT1G51805	2.88878	1.93318	0.669205	-0.57948
AT3G48320	0.43803	0.292746	0.668323	-0.581383
AT3G26590	0.536215	0.354027	0.660233	-0.598953
AT5G24120	1.75351	1.15476	0.65854	-0.602657
AT2G39030	0.363517	0.238855	0.657067	-0.605888
AT5G45820	1.20829	0.790608	0.654321	-0.61193
AT2G31380	2.84963	1.86327	0.653865	-0.612935
AT1G79680	0.033688	0.0219671	0.652074	-0.616892
AT1G80160	0.0484967	0.0313862	0.647181	-0.627759
AT5G42010	0.050697	0.0327877	0.646739	-0.628744
AT4G23250	0.409913	0.264927	0.6463	-0.629724
AT5G02180	0.355726	0.228965	0.643656	-0.635638
AT5G03210	0.0328877	0.021063	0.640452	-0.642838
AT5G67140	0.342441	0.218676	0.63858	-0.647061
AT3G44300	0.363117	0.231862	0.638533	-0.647167
AT1G19610	0.033688	0.0214653	0.637179	-0.650229
AT3G44450	1.07196	0.681042	0.635325	-0.654433
AT3G03470	0.840646	0.533718	0.634891	-0.655419
AT3G11670	1.09823	0.69133	0.629496	-0.667731
AT1G19450	2.478	1.55915	0.629198	-0.668414
AT1G01560	0.149645	0.093988	0.628074	-0.670994
AT5G53970	0.651678	0.406517	0.6238	-0.680845
AT1G69790	0.103681	0.0645985	0.623048	-0.682585
AT1G24147	1.74817	1.08799	0.622361	-0.684176
AT1G56120	0.495064	0.305931	0.617963	-0.694408
AT4G16880	0.546803	0.337147	0.616578	-0.697645
AT2G35060	0.872207	0.536715	0.615353	-0.700514
AT3G12320	3.18491	1.93938	0.608927	-0.715659
AT1G58520	1.14786	0.698921	0.608888	-0.715751
AT1G09180	0.113375	0.068698	0.605937	-0.72276
AT5G13330	0.0993847	0.0600984	0.604705	-0.725697
AT3G46900	0.16533	0.0997844	0.603547	-0.728462
AT5G45380	0.976977	0.586006	0.599815	-0.73741
AT1G51800	0.0967867	0.0574982	0.594072	-0.75129
AT3G05400	0.0229704	0.0136371	0.593681	-0.75224
AT2G38790	0.33475	0.198396	0.59267	-0.754699
AT4G36110	0.0865917	0.0509971	0.588938	-0.763812
AT5G49740	4.17784	2.44794	0.585934	-0.77119
AT3G01060	3.57501	2.06232	0.576872	-0.793677
AT5G35490	0.629504	0.361419	0.574133	-0.800543
AT1G79270	0.92544	0.528225	0.570782	-0.808988
AT1G71030	3.01722	1.72105	0.570409	-0.809931
AT1G75100	1.71895	0.978975	0.569518	-0.812187
AT4G26850	10.443	5.91423	0.566334	-0.820275
AT2G42975	0.677846	0.3775	0.556912	-0.844479
AT1G26761	0.725239	0.40377	0.55674	-0.844924
AT1G66920	0.249094	0.137754	0.553021	-0.854594
AT2G32540	0.518836	0.286003	0.55124	-0.859248
AT2G29170	0.0425941	0.0233714	0.548699	-0.865913
AT1G30700	0.116573	0.0637986	0.547287	-0.869631
AT5G51030	0.0254779	0.0139381	0.547066	-0.870213
AT5G25130	0.469844	0.255037	0.542813	-0.881473
AT3G26170	0.336947	0.182313	0.541072	-0.886108
AT5G54470	0.168527	0.0908895	0.539318	-0.890792
AT5G59680	0.247146	0.133258	0.539188	-0.89114
AT1G73870	1.22567	0.65747	0.536419	-0.898568
AT5G64190	0.113375	0.0604985	0.533615	-0.906129
AT3G61220	1.90242	1.00724	0.529451	-0.917431
AT2G45570	0.056098	0.0296847	0.529158	-0.91823
AT2G30520	8.62252	4.55087	0.527789	-0.921967
AT1G64950	0.72459	0.382395	0.527739	-0.922103
AT4G21920	0.0254779	0.0134363	0.527373	-0.923104
AT3G56360	4.52271	2.36105	0.522043	-0.937759
AT2G21320	0.723042	0.376402	0.520581	-0.941805
AT1G48745	0.337746	0.175819	0.520566	-0.941847
AT1G72930	8.91803	4.606	0.516482	-0.95321
AT5G26920	0.504053	0.260032	0.515881	-0.95489
AT5G39520	0.0816938	0.0419935	0.514035	-0.960062
AT2G37970	1.50792	0.763941	0.50662	-0.981024
AT1G22500	0.180065	0.0909895	0.505315	-0.984745
AT5G06320	3.69505	1.86587	0.504964	-0.985748
AT1G18360	0.838549	0.422248	0.503547	-0.989802
AT2G39518	0.0457965	0.0229697	0.501561	-0.995503
AT5G54720	0.161733	0.0806943	0.498935	-1.00308
AT5G24210	2.52524	1.25833	0.498299	-1.00492
AT2G27660	0.129262	0.0643986	0.498203	-1.00519
AT5G43860	0.056098	0.0277822	0.495243	-1.01379
AT1G13650	2.42197	1.18961	0.491175	-1.02569
AT2G28690	0.0206612	0.0100746	0.487607	-1.03621
AT1G64500	2.21213	1.07286	0.484988	-1.04398
AT3G14200	0.33475	0.159935	0.477775	-1.0656
AT4G11521	0.0953874	0.0454961	0.476961	-1.06806
AT4G02410	0.550998	0.26133	0.474286	-1.07617
AT2G38170	6.49788	3.04648	0.468842	-1.09283
AT4G12480	0.362418	0.169326	0.467211	-1.09785
AT1G02230	0.0364911	0.0166475	0.456206	-1.13224
AT5G42250	0.476086	0.216578	0.454913	-1.13634
AT1G51860	0.144549	0.0651981	0.451045	-1.14866
AT1G01250	0.0523976	0.0233714	0.446039	-1.16476
AT4G22880	0.799547	0.355826	0.445034	-1.16801
AT5G53450	1.71526	0.760346	0.443284	-1.1737
AT4G12490	0.603235	0.266725	0.442157	-1.17737
AT1G02340	0.117872	0.0518975	0.440289	-1.18348
AT1G16730	0.598341	0.262529	0.438762	-1.18849
AT3G55970	0.406067	0.176519	0.434703	-1.2019
AT1G31820	0.27102	0.117672	0.434181	-1.20363
AT4G15550	0.495064	0.21433	0.432935	-1.20778
AT1G35290	0.0595984	0.0257284	0.431696	-1.21191
AT3G04140	0.388288	0.167128	0.430423	-1.21617
AT3G45130	0.0617982	0.0265801	0.430112	-1.21722
AT4G15610	0.209386	0.0896902	0.42835	-1.22314
AT4G10770	1.28479	0.549	0.427306	-1.22666
AT1G03940	0.161833	0.068698	0.424499	-1.23617
AT1G80130	0.412659	0.174421	0.422675	-1.24238
AT1G10585	0.0747464	0.0315864	0.422581	-1.2427
AT1G51790	0.145248	0.0611984	0.421336	-1.24696
AT2G04100	0.0581982	0.0241735	0.415365	-1.26755
AT5G54060	0.173921	0.0721973	0.415115	-1.26842
AT1G76960	2.75745	1.13258	0.410737	-1.28371
AT1G02390	0.111776	0.0458965	0.410611	-1.28416
AT4G21380	0.483478	0.198196	0.409939	-1.28652
AT4G37150	0.122568	0.0500469	0.408321	-1.29222
AT2G43510	0.813879	0.331503	0.407313	-1.29579
AT4G10120	2.16399	0.879897	0.406608	-1.29829
AT5G17220	0.592998	0.239854	0.404477	-1.30587
AT1G65490	3.81989	1.53818	0.402676	-1.31231
AT4G37410	0.132459	0.0531975	0.401615	-1.31611
AT2G29090	0.0958871	0.0380921	0.39726	-1.33184
AT2G14560	5.79278	2.26646	0.391257	-1.35381
AT3G08870	0.205489	0.0800946	0.389775	-1.35929
AT1G33030	0.030085	0.0116283	0.386516	-1.3714
AT5G01790	0.3778	0.145548	0.385252	-1.37613
AT5G25120	0.343639	0.13156	0.382842	-1.38518
AT2G32530	0.314372	0.120269	0.38257	-1.3862
AT1G56650	0.219175	0.0837929	0.38231	-1.38719
AT1G66540	0.189106	0.0713975	0.377553	-1.40525
AT5G67390	0.469295	0.176618	0.376349	-1.40986
AT3G09960	0.0222679	0.00837287	0.376007	-1.41117
AT5G59340	0.0332879	0.0124311	0.373442	-1.42104
AT3G19550	0.163332	0.0607986	0.37224	-1.4257
AT5G21100	1.11481	0.413259	0.3707	-1.43168
AT5G20150	0.440328	0.162832	0.369798	-1.43519
AT1G24470	0.0703975	0.0258791	0.367614	-1.44374
AT3G21690	1.8424	0.671553	0.364499	-1.45601
AT3G09270	0.104581	0.0380921	0.364236	-1.45705
AT1G07620	0.247746	0.0889906	0.359201	-1.47714
AT3G17790	0.414158	0.148546	0.358669	-1.47928
AT2G45560	0.432037	0.152942	0.354001	-1.49817
AT1G13830	0.0455962	0.0160458	0.35191	-1.50672
AT3G21670	1.94068	0.6742	0.347405	-1.52531
AT3G20100	0.72489	0.249743	0.344526	-1.53732
AT1G64900	1.34237	0.461703	0.343946	-1.53975
AT2G32290	0.454212	0.155339	0.341998	-1.54794
AT5G16530	0.0525976	0.0179514	0.341297	-1.5509
AT1G09240	0.267923	0.0913394	0.340916	-1.55251
AT5G46350	0.097786	0.0330878	0.33837	-1.56333
AT5G05250	0.841245	0.280909	0.33392	-1.58243
AT1G65870	0.219974	0.0726971	0.33048	-1.59737
AT1G13080	1.1229	0.370659	0.330092	-1.59906
AT3G28510	0.260631	0.0852924	0.327253	-1.61152
AT5G65090	0.0260793	0.00852303	0.326812	-1.61347
AT5G05840	0.0595984	0.0192568	0.323109	-1.62991
AT5G24160	0.430839	0.138454	0.321359	-1.63774
AT1G56600	0.328057	0.104581	0.318789	-1.64933
AT4G27030	0.918949	0.291697	0.317424	-1.65552
AT3G01420	0.124166	0.039393	0.31726	-1.65626
AT1G79770	0.0708974	0.022268	0.314087	-1.67076
AT1G13520	0.0486967	0.0152426	0.313011	-1.67571
AT1G03850	0.173721	0.0531975	0.306223	-1.70735
AT4G14390	0.0567981	0.0172488	0.303686	-1.71935
AT4G23290	1.22017	0.36981	0.303079	-1.72223
AT3G26290	0.956103	0.28021	0.293075	-1.77066
AT3G21500	0.0389932	0.0114277	0.29307	-1.77068
AT2G17740	0.0581982	0.0170484	0.292937	-1.77134
AT5G02230	0.807886	0.236258	0.292439	-1.77379
AT3G18950	0.213381	0.0619981	0.290551	-1.78314
AT2G45220	0.389786	0.112975	0.289839	-1.78668
AT1G76955	0.216079	0.0624983	0.289239	-1.78967
AT5G19240	4.98042	1.4397	0.289072	-1.7905
AT2G17300	0.209685	0.0602984	0.287566	-1.79803
AT1G65486	0.264577	0.0746964	0.282324	-1.82458
AT3G56290	3.40672	0.950759	0.279083	-1.84123
AT4G12320	1.63076	0.444323	0.272463	-1.87587
AT3G17609	0.556591	0.151643	0.272449	-1.87594
AT3G57020	0.761344	0.206438	0.27115	-1.88284
AT5G08760	1.00165	0.27092	0.270474	-1.88644
AT4G20820	0.117022	0.0311856	0.266493	-1.90783
AT1G54010	0.167128	0.043995	0.263242	-1.92554
AT1G62370	0.0455962	0.0118289	0.259427	-1.9466
AT4G10500	0.663363	0.171424	0.258416	-1.95223
AT1G65690	0.216079	0.0555981	0.257305	-1.95845
AT5G44380	0.0382926	0.00982455	0.256565	-1.9626
AT5G58770	0.94212	0.239105	0.253794	-1.97827
AT4G34550	0.0719973	0.018252	0.25351	-1.97989
AT3G47420	1.41073	0.353528	0.250598	-1.99655
AT2G11810	0.0531975	0.0132353	0.248795	-2.00697
AT1G32350	0.128662	0.0311856	0.242383	-2.04464
AT5G24155	0.110377	0.0265801	0.240812	-2.05402
AT4G09350	0.947863	0.227716	0.240242	-2.05744
AT1G76240	0.915453	0.219375	0.239636	-2.06108
AT5G54610	1.85009	0.441526	0.238651	-2.06703
AT1G64780	0.633699	0.150044	0.236775	-2.07841
AT4G21830	0.0581982	0.0137372	0.236042	-2.08288
AT2G34960	0.0845426	0.0190562	0.225404	-2.14941
AT5G01550	0.0565981	0.0126317	0.223182	-2.16371
AT1G04220	0.122967	0.0273812	0.22267	-2.16702
AT3G51750	0.277563	0.0600984	0.216522	-2.20741
AT1G73260	0.409263	0.087691	0.214265	-2.22253
AT4G11650	0.125515	0.0260795	0.20778	-2.26687
AT4G12500	0.0870913	0.0177507	0.203818	-2.29465
AT5G61350	0.0609986	0.0124311	0.203793	-2.29482
AT2G41850	0.0548982	0.0109274	0.199048	-2.32881
AT3G44990	0.597542	0.118571	0.198431	-2.33329
AT5G22570	0.104581	0.0199594	0.190851	-2.38948
AT2G05540	0.783417	0.148146	0.189102	-2.40276
AT5G59320	0.897775	0.168527	0.187716	-2.41338
AT5G04150	0.19475	0.0355902	0.182748	-2.45207
AT2G29470	0.100184	0.0175502	0.17518	-2.51309
AT2G46940	0.0750462	0.0126317	0.168318	-2.57074
AT1G02820	1.32195	0.221173	0.167309	-2.57941
AT1G26390	0.326059	0.0533976	0.163766	-2.61029
AT5G24150	3.22016	0.50665	0.157337	-2.66807
AT3G52740	0.60803	0.0948875	0.156057	-2.67986
AT5G41900	0.241652	0.0373917	0.154734	-2.69214
AT3G16450	0.0914892	0.0139381	0.152346	-2.71458
AT4G15670	0.174621	0.0265801	0.152216	-2.71581
AT2G44380	0.0949875	0.0143396	0.150963	-2.72773
AT4G15680	0.188906	0.0280823	0.148658	-2.74993
AT4G14630	0.0865917	0.0126317	0.145876	-2.77719
AT1G33950	0.0269804	0.00391596	0.145141	-2.78447
AT5G54585	1.11126	0.156139	0.140506	-2.8313
AT3G51860	1.12784	0.144899	0.128475	-2.96044
AT5G55620	2.74646	0.348883	0.12703	-2.97676
AT2G30766	1.9999	0.196698	0.0983538	-3.34588
AT2G15020	1.53908	0.149545	0.0971651	-3.36342
AT3G59930	0.0284834	0.00221196	0.0776578	-3.68673
AT3G09450	0.290798	0.0146416	0.0503499	-4.31187

### Sheet: mycT and mybDKO down
id	35S	BS	BS_35S	log2_BS_35S
AT4G04830	0.788111	6.13595	7.78564	2.96082
AT4G25480	0.0166475	0.109677	6.58821	2.71989
AT5G23020	0.507949	3.25751	6.41307	2.68102
AT5G23010	11.0953	66.4311	5.98731	2.58191
AT2G43100	5.3881	27.2219	5.05222	2.33692
AT3G19270	0.0778954	0.372556	4.78278	2.25785
AT5G28030	0.289899	1.36699	4.71541	2.23738
AT4G39940	4.5299	21.3167	4.70579	2.23444
AT4G04810	0.0883906	0.408514	4.62169	2.20842
AT4G14680	1.32509	6.10558	4.60767	2.20404
AT3G02020	4.65493	21.1774	4.54946	2.1857
AT4G14040	8.13005	36.5103	4.49079	2.16697
AT1G78370	22.2893	99.6102	4.46897	2.15994
AT3G19710	11.8339	52.8028	4.46199	2.15769
AT4G04610	4.58593	19.964	4.35332	2.12212
AT2G14750	5.7729	24.8158	4.29867	2.10389
AT4G13770	11.4994	49.0563	4.266	2.09288
AT2G20610	5.49007	23.2351	4.23222	2.08141
AT5G14200	9.83161	41.5839	4.22961	2.08052
AT1G16410	9.64496	40.784	4.22853	2.08016
AT3G54600	4.606	19.4516	4.2231	2.0783
AT1G16400	0.310376	1.25443	4.04164	2.01494
AT2G32487	0.039393	0.152742	3.87738	1.95508
AT4G30530	8.36145	32.2838	3.86103	1.94899
AT1G62560	2.25368	8.477	3.7614	1.91127
AT1G21440	3.07405	10.763	3.50124	1.80787
AT3G58990	3.83262	13.397	3.49553	1.80551
AT4G12030	1.7649	5.64936	3.20096	1.6785
AT1G74090	2.91924	9.19276	3.14903	1.65491
AT3G22740	1.09333	3.40672	3.11591	1.63965
AT2G31790	2.98606	9.22981	3.09097	1.62806
AT1G18590	2.04295	6.29644	3.08204	1.62389
AT3G49580	0.348933	1.07461	3.07969	1.62279
AT2G46650	3.97589	12.1704	3.06104	1.61402
AT1G24100	2.37183	7.16601	3.0213	1.59517
AT1G65860	2.17588	6.51256	2.99307	1.58163
AT5G01500	0.660367	1.65553	2.50699	1.32596
AT3G03190	0.913855	2.26866	2.48252	1.31181
AT5G07700	0.108778	0.244949	2.25182	1.17109
AT3G04070	0.0529975	0.113375	2.13925	1.09711
AT2G38860	0.84594	1.79047	2.11654	1.08171
AT1G52030	0.296891	0.620414	2.0897	1.0633
AT2G44800	0.0219675	0.0457963	2.08473	1.05986
AT2G39330	2.077	4.32575	2.08269	1.05845
AT5G07690	1.50142	3.12568	2.08181	1.05784
AT3G19500	0.029885	0.0586983	1.96414	0.973898
AT5G46500	0.0460964	0.0764959	1.65947	0.730723
AT3G08860	0.154141	0.14365	0.931939	-0.101693
AT3G29639	0.0237726	0.0179514	0.755131	-0.405201
AT1G02470	0.030085	0.0194576	0.646754	-0.628711
AT1G52040	0.647882	0.397777	0.613965	-0.703772
AT3G10320	0.0380922	0.022268	0.58458	-0.774528
AT5G46295	0.0237726	0.0130338	0.548269	-0.867044
AT2G41240	0.370708	0.0271808	0.0733213	-3.76962
