## Supplementary material for "A bipartite transcription factor module controlling expression in the bundle sheath of *Arabidopsis thaliana*": S Table 4

### Sheet: Sheet1
MYB76 DHS (chr5: 2449416 - 2449671) as bait sequence
Positive interactions
Gene_id	Name	Family	Positive screen
AT1G21910	DREB26	AP2-EREBP	LACZ
AT1G43700	VIP1	bZIP	LACZ
AT1G54060	ASIL1	TRIHELIX	LACZ
AT1G76880	DF1	TRIHELIX	LACZ and HIS3
AT2G22840	GRF1	GRD	LACZ
AT2G31230	ERF15	AP2-EREBP	LACZ
AT2G46270	GBF3	bZIP	LACZ
AT3G61830	ARF18	ARF	LACZ
AT4G37260	MYB73	MYB	LACZ
AT5G05410	DREB2A	AP2-EREBP	LACZ and HIS3
AT5G52020	AT5G52020	AP2-EREBP	LACZ
AT5G57390	PLT5	AP2-EREBP	LACZ
AT5G63790	ANAC102	NAC	LACZ
