## Supplementary material for "A bipartite transcription factor module controlling expression in the bundle sheath of *Arabidopsis thaliana*": S Table 5

### Sheet: Sheet1
id	Sequence
AtpMYB76F	cacCAGTCTGAGCCATGTTACCAAAAA
AtpMYB76R	TTTCCACACCGTTTCAGCCC
AtpMYB29F	caccGCAATAGACGAGTGGGAGAACC
AtpMYB29R	AGAGATGAGTTTCTTGTCTTCTTCG
AtpMYB28F	caccGAGTCCTAATTCTACGTCCCGAT
AtpMYB28R	GTATAAACCAGCTTTTTGGGGAATG
AtpMYB76_cut1F	caccAATCTGCTACCAATTTAGAGGCC
AtpMYB76_cut2F	CACCGTCCAAGATTCTGGCTAC
AtpMYB76_cut3F	caccTCACGAGTGCATGACACTTACC
AtpMYB76_motif1_mut_F	CCGAAAAACGgaactgcTCCAAGATTC
AtpMYB76_motif1_mut_R	GAATCTTGGAgcagttcCGTTTTTCGG
AtpMYB76_motif2_mut_F	CTGTGTGACATATActcaagGATAGACAAAGAAGC
AtpMYB76_motif2_mut_R	GCTTCTTTGTCTATCcttgagTATATGTCACACAG
Pro+5U_AtpMYB76+5U_F	tgaagacaaggagCAGTCTGAGCCATGTTACCAAAA
Pro+5U_AtpMYB76+5U_R	ggaagacaaatggTTTCTTAGTTATATCTAGAACAAAAGT
NT1_AtMYB76_gDNA_1F	tgaagacaaccatATGTCAAAAAGACCATATTGTATCG
NT1_AtMYB76_gDNA_1R	ggaagacaagtgtgTTCACTAAACTGATATGAGCACAAA
NT1_AtMYB76_gDNA_2F	tgaagacaacacaTGATCATCAATGTTTTGATATATA
NT1_AtMYB76_gDNA_2R	ggaagacaactcaTCAACGAATGTTGATGGGAAA
NT1_AtMYB76_gDNA_3F	tgaagacaatgagGACGATATACTTGGAGACATA
NT1_AtMYB76_gDNA_3R	ggaagacaacattAAGAAGTTCTTCTCGTCGGAAT
3U_AtMYB76_3U_F	tgaagacaagcttTCTGTCTATAGATGGCTTGTCAAT
3U_AtMYB76_3U_R	ggaagacaataccATATATAATGTATATATGTAAAGCTATTT
Ter_NosT_F	tgaagacaaggtaGATCGTTCAAACATTTGGCAATAAA
Ter_NosT_R	ggaagacaaagcgATCTAGTAACATAGATGACACCG
Pro_AtMYB76_DHS_F	tgaagacaaggagGATGATAACACCTGAATTTAATGAC
Pro_AtMYB76_DHS_R	ggaagacaaagtaCATTTACATCTTTTTACGACCGTTG
5U_AtMYB76_DHS_F	tgaagacaatactGATGATAACACCTGAATTTAATGAC
5U_AtMYB76_DHS_R	ggaagacaaatggCATTTACATCTTTTTACGACCGTTG
NT1_p35sMin_F	tgaagacaaccatTCTAGAAGCTACTCCACGTCCA
NT1_p35sMin_R	ggaagacaacattTGTTATATCTCCTTGGATCCGTC
3U+Ter_NosT_F	tgaagacaagcttGATCGTTCAAACATTTGGCAATAAA
AtH2B_Bois_+Sac1_F	aacaccgagctcATGGCGAAGGCAGATAAGAAACC
AtH2B_Bois_+GFP_R	cctcgcccttgctcaccatAGAACTCGTAAACTTCGTAACCGC
AtH2B_Bois_+GFP_F	ttacgaagtttacgagttctATGGTGAGCAAGGGCGAGGAG
GFP_+Sac1_R	tagtcagagctcTTACTTGTACAGCTCGTCCATGC
AtMYB76_gDNA_motif2_deletion_F	CAAAGAAGCCGAAAAACGTCCAAGATTCTGGCTACT
AtMYB76_gDNA_motif2_deletion_R	AGTAGCCAGAATCTTGGACGTTTTTCGGCTTCTTTG
proL0_27bp_region_F	tgaagacaaggagCCGAAAAACGTGCACCGTCCAAGATTCCCGAAAAACGTGCACCGTCCAAGATTC
proL0_27bp_region_R	ggaagacaaagtaGAATCTTGGACGGTGCACGTTTTTCGGGAATCTTGGACGGTGCACGTTTTTCGG
AtMYC2_CDS_frag1_F	ttgaagacaaaggtATGACTGATTACCGGCTACA
AtMYC2_CDS_frag1_R	ttgaagacaaGAgGACGACATATCTCCTCC
AtMYC2_CDS_frag2_F	ttgaagacaaCcTCGTGTTCTTCGATTAAAC
AtMYC2_CDS_frag2_R	ttgaagacaaaagcTTAACCGATTTTTGAAATCAAACTT
AtMYC3_CDS_frag1_F	ttgaagacaaaggtATGAACGGCACAACATCAT
AtMYC3_CDS_frag1_R	ttgaagacaaGAGgCCAACACCGTTAAC
AtMYC3_CDS_frag2_F	ttgaagacaacCTCCCCGGAGAATCTTT
AtMYC3_CDS_frag2_R	ttgaagacaaaagcTTAACCGATTTTTGAAATCAAACTT
AtMYC4_CDS_frag1_F	ttgaagacaaaggtATGTCTCCGACGAATGTTC
AtMYC4_CDS_frag1_R	ttgaagacaaGTCcTCTCCGGCGAAA
AtMYC4_CDS_frag2_F	ttgaagacaagGACAACAACAACAACAACA
AtMYC4_CDS_frag2_R	ttgaagacaaaagcTCATGGACATTCTCCAACTTT
AtDREB2A_CDS_frag1_F	ttgaagacaaaggtATGGCAGTTTATGATCAGAGT
AtDREB2A_CDS_frag1_R	ttgaagacaaGGTtTCGTTATACTCTTTCCAT
AtDREB2A_CDS_frag2_F	ttgaagacaaaACCGTAGAAGAAGTTTCTACC
AtDREB2A_CDS_frag2_R	ttgaagacaaaagcTTAGTTCTCCAGATCCAAGTAAC
AtDREB26_CDS_frag1_F	ttgaagacaaaggtATGGTGAAACAAGAACGCA
AtDREB26_CDS_frag1_R	ttgaagacaaGAgGACGAgGACGAGG
AtDREB26_CDS_frag2_F	ttgaagacaaCcTCGTGTAAGAACAAGAACA
AtDREB26_CDS_frag2_R	ttgaagacaaGAtACCCATGATCCCCAACT
AtDREB26_CDS_frag3_F	ttgaagacaaTaTCTGAGATTAGGGCACCAA
AtDREB26_CDS_frag3_R	ttgaagacaaaagcTTAATTGAAACTCCAAAGCGGA
AtDF1_CDS_frag1_F	ttgaagacaaaggtATGATGCAACTGGGTGGT
AtDF1_CDS_frag1_R	ttgaagacaaGAgGACGAgGACGATGTAG
AtDF1_CDS_frag2_F	ttgaagacaaCcTCTTATTCGACTTCTTCTGAC
AtDF1_CDS_frag2_R	ttgaagacaaGgGACCGTTGAGGCG
AtDF1_CDS_frag3_F	ttgaagacaaTCcCCTCCACCGCAA
AtDF1_CDS_frag3_R	ttgaagacaaaagcTTACAGATTATTCGTCGTCTTGT
AtMYB73_CDS_frag1_F	ttgaagacaaaggtATGTCAAACCCGACCCG
AtMYB73_CDS_frag1_R	ttgaagacaaGTCcTCTTCCTGCGAAAAAG
AtMYB73_CDS_frag2_F	ttgaagacaagGACGAGACGATTATTCGAG
AtMYB73_CDS_frag2_R	ttgaagacaaGgAGACGAGAGATCGTAGC
AtMYB73_CDS_frag3_F	ttgaagacaaCTcCTCAATGGACGAACC
AtMYB73_CDS_frag3_R	ttgaagacaaaagcCTACTCCATCTTCCCAATTCC
CaMV_35smin_U_F	ttgaagacaatactGACACATCACAATCCCACTAT
CaMV_35smin_U_R	ttgaagacaacattTGTTATATCTCCTTGGATCCG
AtMYB76_qPCR_F	CGTGGCAATAAGTGGTCTGTC
AtMYB76_qPCR_R	CACGGGATCAATGCCATCAT
AtUBC22_qPCR_F	TCCTCTTAACTGCGACTCAGG
AtUBC22_qPCR_R	GCGAGGCGTGTATACATTTG
AtAPA1_qPCR_F	CTCCAGAAGAGTATGTTCTGAAAG
AtAPA1_qPCR_R	TCCCAAGATCCAGAGAGGTC
AtAPX3_qPCR_F	GCCGTGAGCTCCGTTCTCT
AtAPX3_qPCR_R	TCGTGCCATGCCAATCG
GK-179C04_LP	AGAATCAACAGTCGTTGTGGG
GK-179C04_RP	TGTGTTGTTTCTGGGAAGGAG
GK_LB	ATAATAACGCTGCGGACATCTACATTTT
